# Shedding light on biogas: a transparent reactor triggers the development of a biofilm dominated by *Rhodopseudomonas faecalis* that holds potential for improved biogas production

**DOI:** 10.1101/521435

**Authors:** Christian Abendroth, Adriel Latorre- Pérez, Manuel Porcar, Claudia Simeonov, Olaf Luschnig, Cristina Vilanova, Javier Pascual

**Affiliations:** Robert Boyle Institut e.V., Jena, Germany.; Technische Universität Dresden, Chair of Waste Management, Pratzschwitzer Str. 15, Pirna, Germany.; Darwin Bioprospecting Excellence, S.L., Paterna, Valencia, Spain.; Institute for Integrative Systems Biology (I2SysBio), Paterna, Valencia, Spain.; Bio H2 Umwelt GmbH, Jena, Germany.

**Keywords:** *Anaerobic digestion*, *Rhodopseudomonas faecalis*, optimized biogas, shotgun metagenomic sequencing, waste water treatment, phototrophism, 16S rRNA gene amplicon Nanopore sequencing

## Abstract

Conventional anaerobic digesters intended for the production of biogas usually operate in complete darkness. Therefore, little is known about the effect of light on microbial communities operating in anaerobic digesters. In the present work, we have studied through 16S rRNA gene amplicon Nanopore sequencing and shotgun metagenomic sequencing the taxonomic and functional structure of the microbial community forming a biofilm on the inner wall of a lab-scale transparent anaerobic biodigester illuminated with natural sunlight. The biofilm was composed of microorganisms involved in the four metabolic processes needed for biogas production. The biofilm proved surprisingly rich in *Rhodopseudomonas faecalis*, a versatile bacterium able to carry out a photoautotroph metabolism when grown under anaerobic conditions. Our results suggest that this bacterium, able to fix carbon dioxide, could be considered for its use in transparent biogas fermenters in order to contribute to the production of optimized biogas with a higher CH_4_:CO_2_ ratio than the biogas produced in regular, opaque digesters. To the best of our knowledge, this is the first study supporting illuminated bioreactors as a new bioprocess for the obtention of biogas enriched in methane.
