## Supplementary material for "Shedding light on biogas: a transparent reactor triggers the development of a biofilm dominated by *Rhodopseudomonas faecalis* that holds potential for improved biogas production": Table S7

### Sheet: Hoja1
Pathway	CDS	MAG 1-Rhodopseudomonas faecalis (PATRIC ID)
Photosystem II-type photosynthetic reaction center	Protein PufQ, involved in assembly of B875 and B800-850 pigment-protein complexes	1073.13.peg.1702
Photosystem II-type photosynthetic reaction center	Light-harvesting LHI, beta subunit	1073.13.peg.1703
Photosystem II-type photosynthetic reaction center	Light-harvesting LHI, alpha subunit	1073.13.peg.1704
Photosystem II-type photosynthetic reaction center	Photosynthetic reaction center L subunit	1073.13.peg.1705
Photosystem II-type photosynthetic reaction center	Photosynthetic reaction center M subunit	1073.13.peg.1706
Photosystem II-type photosynthetic reaction center	Photosynthetic reaction center H subunit	1073.13.peg.1724
Photosystem II-type photosynthetic reaction center	Photosynthetic complex assembly protein RPC_1320	1073.13.peg.1725
Calvin-Benson cycle	Ribulose bisphosphate carboxylase large chain (EC 4.1.1.39)	1073.13.peg.1733; 1073.13.peg.3393
Calvin-Benson cycle	Ribulose bisphosphate carboxylase small chain (EC 4.1.1.39)	1073.13.peg.1734; 1073.13.peg.3394
Calvin-Benson cycle	Phosphoglycerate kinase (EC 2.7.2.3)	1073.13.peg.2750
Calvin-Benson cycle	Fructose-1,6-bisphosphatase, GlpX type (EC 3.1.3.11)	1073.13.peg.421
Calvin-Benson cycle	NADP-dependent glyceraldehyde-3-phosphate dehydrogenase (EC 1.2.1.13)	1073.13.peg.2751; 1073.13.peg.2751
Calvin-Benson cycle	Triosephosphate isomerase (EC 5.3.1.1)	1073.13.peg.2633
Calvin-Benson cycle	Fructose-bisphosphate aldolase class I (EC 4.1.2.13)	1073.13.peg.2749
Calvin-Benson cycle	Transketolase (EC 2.2.1.1)	1073.13.peg.1816; 1073.13.peg.2752; 1073.13.peg.2753
Calvin-Benson cycle	Ribose-5-phosphate isomerase A (EC 5.3.1.6)	1073.13.peg.196
Calvin-Benson cycle	Fructose-bisphosphate aldolase class II (EC 4.1.2.13)	1073.13.peg.1815
Calvin-Benson cycle	Fructose-1,6-bisphosphatase, type I (EC 3.1.3.11)	1073.13.peg.1818
Calvin-Benson cycle	Ribulose-phosphate 3-epimerase (EC 5.1.3.1)	1073.13.peg.3754
Calvin-Benson cycle	Phosphoribulokinase (EC 2.7.1.19)	1073.13.peg.1817
Calvin-Benson cycle	Red-type Rubisco activase CbbX, removes Rubisco byproduct XuBP	1073.13.peg.1735
Calvin-Benson cycle	Xylulose-1,5-bisphosphate phosphatase CbbY, converts this Rubisco inhibiting byproduct to xylulose-5P	1073.13.peg.1812
Calvin-Benson cycle	Ribulose bisphosphate carboxylase (EC 4.1.1.39)	1073.13.peg.1814
Calvin-Benson cycle	Xylulose-1,5-bisphosphate phosphatase CbbY, converts this Rubisco inhibiting byproduct to xylulose-5P	1073.13.peg.2639
Nitrogen fixation	Nitrogenase stabilizing/protective protein NifW	1073.13.peg.2837
Nitrogen fixation	Nitrogenase FeMo-cofactor synthesis molybdenum delivery protein NifQ	1073.13.peg.2842
Nitrogen fixation	4Fe-4S ferredoxin, nitrogenase-associated	1073.13.peg.2843; 1073.13.peg.2858; 1073.13.peg.2861
Nitrogen fixation	Nitrogenase FeMo-cofactor carrier protein NifX	1073.13.peg.2846
Nitrogen fixation	Nitrogenase FeMo-cofactor scaffold and assembly protein NifN	1073.13.peg.2847
Nitrogen fixation	Nitrogenase FeMo-cofactor scaffold and assembly protein NifE	1073.13.peg.2848
Nitrogen fixation	Nitrogenase (molybdenum-iron) reductase and maturation protein NifH	1073.13.peg.2851
Nitrogen fixation	Nitrogenase (molybdenum-iron)-specific transcriptional regulator NifA	1073.13.peg.2862
Nitrogen fixation	Nitrogenase (molybdenum-iron) beta chain (EC 1.18.6.1)	1073.13.peg.2849
Nitrogen fixation	Nitrogenase (molybdenum-iron) alpha chain (EC 1.18.6.1)	1073.13.peg.2850
Nitrogen fixation	Nitrogenase FeMo-cofactor synthesis FeS core scaffold and assembly protein NifB	1073.13.peg.2859

### Sheet: Explicacion
A photosynthetic reaction center is a complex of several proteins, pigments and other co-factors that together execute the primary energy conversion reactions of photosynthesis
Photosystem II (or water-plastoquinone oxidoreductase) is the first protein complex in the light-dependent reactions of oxygenic photosynthesis.
Genes active in photosynthesis include light-harvesting proteins and a complete photosystem II-type reaction center.
