## Supplementary material for "Shedding light on biogas: a transparent reactor triggers the development of a biofilm dominated by *Rhodopseudomonas faecalis* that holds potential for improved biogas production": Table S6

### Sheet: Hoja1
Pathway	CDS	MAG 16 Methanosarcina mazei (PATRIC ID)
Acetogenesis	CO dehydrogenase iron-sulfur protein CooF (EC 1.2.7.4)	94695.53.peg.1795; 94695.53.peg.1796; 94695.53.peg.1797
Acetogenesis	Acetyl-CoA synthetase (EC 6.2.1.1)	94695.53.peg.2224
Acetogenesis	Formate dehydrogenase beta subunit (EC 1.2.1.2)	94695.53.peg.1624)
Acetogenesis	Formate--tetrahydrofolate ligase (EC 6.3.4.3)	ND
Acetogenesis	Methenyltetrahydrofolate cyclohydrolase (EC 3.5.4.9)	94695.53.peg.2443
Acetogenesis	Methylenetetrahydrofolate dehydrogenase (NADP+) (EC 1.5.1.5)	94695.53.peg.2443
Acetogenesis	5,10-methylenetetrahydrofolate reductase (EC 1.5.1.20)	94695.53.peg.1069
Acetogenesis	5-methyltetrahydrofolate corrinoid/iron sulfur protein methyltransferase (EC 2.1.1.258)	NA
Methanogenesis from Acetate	Acetate kinase (EC 2.7.2.1)	94695.53.peg.1472
Methanogenesis from Acetate	Phosphate acetyltransferase (EC 2.3.1.8)	fig|94695.53.peg.673; 94695.53.peg.1473
Methanogenesis from Acetate	acetyl-CoA decarbonylase/synthase complex subunit alpha (EC 1.2.7.4)	94695.53.peg.1797; 94695.53.peg.1795; 94695.53.peg.1796
Methanogenesis from Acetate	Tetrahydromethanopterin S-methyltransferase (EC 2.1.1.86)	ND
Methanogenesis from Acetate	Methyl-coenzyme M reductase (EC 2.4.8.1)	ND
Methanogenesis from CO2 and H2	formylmethanofuran dehydrogenase (EC 1.2.7.12)	ND
Methanogenesis from CO2 and H2	Formylmethanofuran--tetrahydromethanopterin N-formyltransferase (EC 2.3.1.101)	ND
Methanogenesis from CO2 and H2	N(5),N(10)-methenyltetrahydromethanopterin cyclohydrolase (EC 3.5.4.27)	94695.53.peg.465
Methanogenesis from CO2 and H2	5,10-methenyltetrahydromethanopterin hydrogenase [EC 1.12.98.2)	ND
Methanogenesis from CO2 and H2	5,10-methylenetetrahydromethanopterin reductase (EC 1.5.98.2)	ND
Methanogenesis from CO2 and H2	tetrahydromethanopterin S-methyltransferase subunit A (EC:2.1.1.86)	ND
Methanogenesis from methanol	Methanol:corrinoid methyltransferase (EC 2.1.1.90)	94695.53.peg.709; 94695.53.peg.1210
Methanogenesis from methanol	[methyl-Co(III) methanol-specific corrinoid protein]:coenzyme M methyltransferase (EC 2.1.1.246)	ND
Methanogenesis from methanol	methyl-coenzyme M reductase alpha subunit (EC 2.8.4.1)	ND
Calvin-Benson cycle	Phosphoglycerate kinase (EC 2.7.2.3)	94695.53.peg.2709; 94695.53.peg.3002
Calvin-Benson cycle	NAD(P)-dependent glyceraldehyde-3-phosphate dehydrogenase, archaeal (EC 1.2.1.59)	94695.53.peg.1448
Calvin-Benson cycle	Thiazole biosynthetic enzyme Thi4 / Ribose 1,5-bisphosphate or 5-ribose-1,2-cyclic phosphate dehydrogenase	94695.53.peg.1788
Calvin-Benson cycle	Triosephosphate isomerase (EC 5.3.1.1)	94695.53.peg.835
Calvin-Benson cycle	Fructose-1,6-bisphosphatase, GlpX type (EC 3.1.3.11)	94695.53.peg.1177
Calvin-Benson cycle	Ribulose-1,5-bisphosphate carboxylase, Type III (EC 4.1.1.39)	94695.53.peg.1615
Calvin-Benson cycle	Ribose-5-phosphate isomerase A (EC 5.3.1.6)	94695.53.peg.2229
Calvin-Benson cycle	5,10-methylenetetrahydrofolate reductase (EC 1.5.1.20)	94695.53.peg.1069
