## Supplementary material for "Shedding light on biogas: a transparent reactor triggers the development of a biofilm dominated by *Rhodopseudomonas faecalis* that holds potential for improved biogas production": Table S5

### Sheet: Hoja1
Subsystem Name	Role names	MAG 1	MAG 2	MAG 4	MAG 5	MAG 9	MAG 10	MAG 11	MAG 16
Fermentation: Pyruvate to Lactate	L-lactate dehydrogenase (EC 1.1.1.27)	1	0	0	0	0	1	0	0
Fermentations: Pyruvate to Lactate	D-lactate dehydrogenase (EC 1.1.1.28)	0	0	0	0	0	0	1	0
Fermentation: acetyl-CoA to acetate	Acetaldehyde dehydrogenase (EC 1.2.1.10)	0	0	0	0	0	0	2	0
Fermentation: acetyl-CoA to acetate	Acetate kinase (EC 2.7.2.1)	0	0	1	0	0	0	1	0
Fermentation: acetyl-CoA to acetate	Phosphate acetyltransferase (EC 2.3.1.8)	0	0	1	0	0	0	1	0
Fermentation: acetaldehyde to ethanol	Alcohol dehydrogenase (EC 1.1.1.1)	0	0	3	0	0	0	0	0
Fermentation: pyruvate to formate	Pyruvate formate-lyase (EC 2.3.1.54)	0	0	3	0	0	0	0	0
Acetoin, butanediol metabolism	Dihydrolipoamide acetyltransferase component (E2) of acetoin dehydrogenase complex (EC 2.3.1.12)	0	2	0	0	0	0	0	0
Acetoin, butanediol metabolism	Acetoin dehydrogenase E1 component alpha-subunit (EC 2.3.1.190)	0	1	0	2	0	0	0	0
Acetoin, butanediol metabolism	Acetoin dehydrogenase E1 component beta-subunit (EC 2.3.1.190)	0	1	0	1	0	0	0	0
Acetoin, butanediol metabolism	Acetolactate synthase large subunit (EC 2.2.1.6)	1	1	1	1	0	0	3	0
Acetoin, butanediol metabolism	Acetolactate synthase small subunit (EC 2.2.1.6)	1	1	1	1	0	0	1	0
Acetoin, butanediol metabolism	2,3-butanediol dehydrogenase, R-alcohol forming, (R)- and (S)-acetoin-specific (EC 1.1.1.4)	0	0	0	1	0	0	0	0
	Propionate CoA-transferase (EC 2.8.3.1)	0	0	2	0	0	0	0	0
	Acetyl-coenzyme A carboxyl transferase alpha chain (EC 6.4.1.2)	0	1	2	0	0	0	0	0
	Methylmalonyl-CoA/ethylmalonyl-CoA epimerase (EC 5.1.99.1)	0	0	0	0	0	0	0	0
	Methylmalonyl-CoA mutase (EC 5.4.99.2)	0	0	0	0	0	0	0	0
