## Supplementary material for "Shedding light on biogas: a transparent reactor triggers the development of a biofilm dominated by *Rhodopseudomonas faecalis* that holds potential for improved biogas production": Table S4

### Sheet: Hoja1
Enzyme Classes	MAG1	MAG2	MAG4	MAG5	MAG9	MAG10	MAG11	MAG16
AA3	1	1	0	0	0	0	0	0
AA3_2	1	0	0	0	0	0	0	0
AA4	1	0	0	1	0	0	0	1
AA6	0	0	0	1	0	0	0	2
AA7	3	0	0	0	0	0	0	0
CBM16	0	0	0	0	0	0	0	0
CBM20	0	1	0	0	0	0	0	0
CBM26	0	0	0	0	1	0	0	0
CBM32	0	1	0	0	0	0	0	0
CBM34	0	0	1	0	0	0	0	0
CBM35	0	0	1	0	0	0	0	0
CBM4	0	0	0	0	0	0	1	0
CBM48	3	0	0	0	1	0	0	0
CBM66	0	0	0	0	1	0	0	0
CBM67	0	4	0	1	0	0	0	0
CBM9	0	1	0	0	0	0	0	0
CE1	1	6	4	0	1	0	2	0
CE10	1	8	3	1	0	1	1	0
CE11	1	1	0	0	0	0	0	0
CE14	0	1	0	2	0	0	0	0
CE15	0	1	0	0	0	0	0	0
CE2	0	0	1	0	0	0	1	0
CE4	3	2	5	0	1	2	0	0
CE6	0	0	0	0	0	0	0	0
CE7	0	0	0	0	0	0	1	0
CE9	0	0	1	4	0	0	1	0
GH1	0	0	2	0	0	0	1	0
GH10	0	0	1	0	0	0	1	0
GH102	1	0	0	0	0	0	0	0
GH103	5	0	0	0	0	0	0	0
GH105	0	0	5	3	0	0	0	0
GH106	0	0	1	0	0	0	0	0
GH108	1	0	0	0	0	0	0	0
GH109	0	14	4	4	0	0	0	2
GH110	0	1	0	0	0	0	0	0
GH112	0	0	1	0	0	0	0	0
GH113	0	0	1	0	0	0	0	0
GH114	0	0	0	0	0	0	0	0
GH115	0	0	0	0	0	0	0	0
GH123	0	1	0	0	0	0	0	0
GH125	0	1	1	0	0	0	0	0
GH127	0	2	5	1	0	0	0	0
GH13	0	2	2	1	1	0	1	0
GH13_10	1	0	0	0	0	0	0	0
GH13_11	0	0	0	0	0	0	2	0
GH13_13	0	0	0	0	3	0	1	0
GH13_16	1	0	0	0	0	0	0	0
GH13_18	0	0	0	1	0	0	0	0
GH13_2	0	0	0	0	0	0	1	0
GH13_20	0	0	0	0	0	0	2	0
GH13_21	0	0	0	0	0	0	1	0
GH13_23	1	0	0	0	0	0	0	0
GH13_26	1	0	0	0	0	0	0	0
GH13_3	1	0	0	0	0	0	0	0
GH13_31	0	0	1	0	1	0	0	0
GH13_36	0	0	0	0	3	0	3	0
GH13_38	0	1	0	0	0	0	0	0
GH13_7	0	0	0	0	0	0	2	0
GH13_8	0	1	0	0	0	0	0	0
GH13_9	0	0	1	0	0	0	0	0
GH130	0	0	2	0	0	0	1	2
GH133	0	1	0	0	0	0	1	2
GH140	0	1	0	0	0	0	0	0
GH144	0	2	0	0	0	0	0	0
GH146	0	0	2	0	0	0	0	0
GH149	0	0	0	0	0	0	1	0
GH15	1	1	0	0	0	0	0	2
GH16	0	2	3	0	0	0	4	0
GH17	0	0	0	0	0	0	1	0
GH18	0	0	3	0	0	1	1	0
GH19	0	2	0	0	0	0	0	0
GH2	0	6	7	3	2	0	2	0
GH20	0	4	0	0	0	0	1	0
GH23	4	3	1	0	0	1	3	0
GH25	0	0	1	0	0	0	0	0
GH26	0	0	1	0	0	0	0	0
GH27	0	0	1	0	0	0	0	0
GH28	0	0	2	0	0	0	0	0
GH29	0	4	1	0	0	0	0	0
GH3	2	4	6	3	1	0	4	0
GH30	0	1	1	0	0	0	0	0
GH30_1	0	0	1	0	0	0	1	0
GH31	0	1	5	1	0	0	2	0
GH32	0	0	0	1	3	0	0	0
GH33	0	2	0	0	0	0	0	0
GH35	0	0	3	0	0	0	0	0
GH36	0	1	3	1	1	0	1	0
GH38	0	0	2	1	0	0	0	0
GH4	1	0	3	3	0	0	0	0
GH42	0	1	2	0	0	0	1	0
GH43	0	1	1	0	3	0	0	0
GH43_10	0	0	0	0	0	0	0	0
GH43_11	0	0	1	0	0	0	1	0
GH43_12	0	0	1	0	0	0	1	0
GH43_17	0	0	0	1	0	0	0	0
GH43_2	0	0	0	0	0	0	0	0
GH43_26	0	0	1	0	0	0	0	1
GH43_28	0	1	0	0	0	0	0	0
GH43_3	0	1	0	0	0	0	0	0
GH43_31	0	1	0	0	0	0	0	0
GH43_33	0	1	0	0	0	0	0	0
GH43_35	0	0	1	0	0	0	1	0
GH43_4	0	0	2	0	2	0	0	0
GH43_7	0	0	0	0	0	0	0	0
GH43_8	0	1	0	0	0	0	0	0
GH5	0	0	1	0	0	0	0	0
GH5_12	0	0	0	0	0	0	1	0
GH5_13	0	1	0	0	0	0	0	0
GH5_2	0	0	0	0	0	0	1	0
GH5_39	1	0	0	0	0	0	0	0
GH5_4	0	0	3	0	0	0	0	0
GH5_46	0	0	1	0	0	0	0	0
GH5_7	0	0	0	0	0	0	0	0
GH50	1	0	0	0	0	0	0	0
GH51	0	0	3	0	1	0	1	0
GH52	0	0	0	0	0	0	1	0
GH53	0	1	0	0	1	0	0	0
GH57	0	1	0	2	0	0	2	2
GH65	0	0	4	1	0	0	0	0
GH66	0	0	1	0	0	0	0	0
GH67	0	0	1	0	0	0	0	0
GH73	0	1	0	0	0	0	0	0
GH76	0	2	0	0	0	0	0	0
GH77	1	0	1	1	1	0	1	0
GH78	0	1	0	0	0	0	0	0
GH8	0	0	0	0	0	0	1	0
GH84	0	0	0	0	0	0	0	0
GH88	0	1	1	1	0	0	0	0
GH9	0	2	0	0	0	0	0	0
GH92	0	5	0	0	0	0	0	0
GH93	0	1	0	0	0	0	0	0
GH94	0	0	5	0	0	0	3	0
GH95	0	1	1	0	0	0	1	0
GH97	0	0	0	0	0	0	0	1
GT1	0	0	0	0	0	0	0	1
GT104	0	0	0	0	0	0	1	0
GT14	0	0	1	0	0	1	0	0
GT19	1	1	0	0	0	0	0	0
GT2_Glyco_tranf_2_3	2	0	0	0	1	0	0	0
GT2_Glycos_transf_2	6	6	18	1	2	2	1	4
GT20	2	1	0	0	0	0	0	0
GT26	1	1	0	0	0	0	1	0
GT27	0	1	0	0	0	0	0	0
GT28	1	1	2	2	0	1	1	0
GT3	0	1	0	0	0	0	0	1
GT30	1	1	0	0	0	0	0	0
GT35	1	1	2	0	1	0	2	1
GT4	7	6	4	3	2	3	6	8
GT5	1	1	1	0	1	0	1	0
GT51	5	1	2	0	0	1	3	0
GT56	0	0	0	0	0	1	0	0
GT66	0	0	0	0	0	0	0	1
GT8	0	0	0	0	4	0	0	0
GT81	0	0	0	0	0	2	0	1
GT83	3	1	0	0	0	0	0	1
GT84	0	0	1	0	0	0	0	0
GT9	2	0	0	0	0	0	0	0
GT94	0	0	0	0	0	0	0	1
PL11	0	0	0	1	0	0	0	0
Sum	71	132	151	46	39	16	77	34
