## Supplementary material for "Shedding light on biogas: a transparent reactor triggers the development of a biofilm dominated by *Rhodopseudomonas faecalis* that holds potential for improved biogas production": Table S3

### Sheet: PATRIC_subsystems
Superclass	Class	Subclass	Subsystem Name	Gene Count	Role Count	Active
CELL ENVELOPE	Cell Envelope, Capsule and Slime layer	Capsule and Slime layer	dTDP-rhamnose synthesis -- gjo	54	5	active
CELL ENVELOPE	Cell Envelope, Capsule and Slime layer	Cell wall of Mycobacteria	Biosynthesis of Arabinogalactan in Mycobacteria	6	1	likely
CELL ENVELOPE	Cell Envelope, Capsule and Slime layer	Gram-Negative (Diderm) cell wall components	KDO2-Lipid A biosynthesis	56	15	active
CELL ENVELOPE	Cell Envelope, Capsule and Slime layer	Gram-Negative (Diderm) cell wall components	Lipopolysaccharide-related cluster in Alphaproteobacteria	15	7	active
CELL ENVELOPE	Cell Envelope, Capsule and Slime layer	Gram-Negative (Diderm) cell wall components	Outer membrane	8	3	active
CELL ENVELOPE	Cell Envelope, Capsule and Slime layer	Gram-Negative (Diderm) cell wall components	Tol-Pal Cell Envelope Complex	8	7	active
CELL ENVELOPE	Cell Envelope, Capsule and Slime layer	Gram-Negative (Diderm) cell wall components	TonB-ExbBD energy transducing system	4	2	likely
CELL ENVELOPE	Cell Envelope, Capsule and Slime layer	Peptidoglycan (Bacteria) or other polymers (Archaea)	Undecaprenyl-diphosphatases	12	1	active
CELL ENVELOPE	Cell Envelope, Capsule and Slime layer	S-layer	dTDP-3-acetamido-3,6-dideoxy-alpha-D-galactose synthesis	31	5	active
CELL ENVELOPE	Cell Envelope, Capsule and Slime layer	S-layer	Wall polysaccharide pyruvylation	3	2	active
CELLULAR PROCESSES	Cell Cycle, Cell Division and Death	Programmed Cell Death and Toxin-antitoxin Systems	A new toxin - antitoxin system	1	1	likely
CELLULAR PROCESSES	Cell Cycle, Cell Division and Death	Programmed Cell Death and Toxin-antitoxin Systems	Barnase-barstar complex	1	1	likely
CELLULAR PROCESSES	Cell Cycle, Cell Division and Death	Programmed Cell Death and Toxin-antitoxin Systems	Murein hydrolase regulation and cell death	30	7	active
CELLULAR PROCESSES	Cell Cycle, Cell Division and Death	Programmed Cell Death and Toxin-antitoxin Systems	Nucleoside triphosphate pyrophosphohydrolase MazG	11	1	active
CELLULAR PROCESSES	Cell Cycle, Cell Division and Death	Programmed Cell Death and Toxin-antitoxin Systems	Phd-Doc, YdcE-YdcD toxin-antitoxin (programmed cell death) systems	15	4	active
CELLULAR PROCESSES	Cell Cycle, Cell Division and Death	Programmed Cell Death and Toxin-antitoxin Systems	Toxin-antitoxin replicon stabilization systems	1	1	likely
CELLULAR PROCESSES	Cell Cycle, Cell Division and Death	Programmed Cell Death and Toxin-antitoxin Systems	Toxin-Antitoxin system HigAB	16	2	active
CELLULAR PROCESSES	Cell Cycle, Cell Division and Death	Programmed Cell Death and Toxin-antitoxin Systems	YoeB-YefM toxin-antitoxin system	9	5	active
CELLULAR PROCESSES	Cell Cycle, Cell Division and Death	Stationary phase, Dormancy, Persistence	HipAB system implicated in growth arrest, persistence and drug tolerance	9	3	active
CELLULAR PROCESSES	Cell Cycle, Cell Division and Death	Stationary phase, Dormancy, Persistence	Ribosomal hibernation related cluster	48	11	active
CELLULAR PROCESSES	Cell Cycle, Cell Division and Death		Bacterial cell division related cluster 2	61	8	active
CELLULAR PROCESSES	Cell Cycle, Cell Division and Death		Bacterial checkpoint-control-related cluster	27	3	likely
CELLULAR PROCESSES	Cell Cycle, Cell Division and Death		Cell division cluster	202	21	likely
CELLULAR PROCESSES	Cell Cycle, Cell Division and Death		Cell division related cluster including coaD	68	8	likely
CELLULAR PROCESSES	Cell Cycle, Cell Division and Death		FtsEX cell-division-associated signaling system	57	7	active
CELLULAR PROCESSES	Cell Cycle, Cell Division and Death		Macromolecular synthesis operon	81	7	active
CELLULAR PROCESSES	Cell Cycle, Cell Division and Death		Two cell division clusters relating to chromosome partitioning	125	11	active
CELLULAR PROCESSES	Clustering-based subsystems	Cell Division	Cell division related cluster	76	5	active
CELLULAR PROCESSES	Microbial communities	Quorum sensing and biofilm formation	Autoinducer 2 (AI-2) transport and processing (lsrACDBFGE operon)	8	8	active
CELLULAR PROCESSES	Microbial communities		Sex pheromones in Enterococcus faecalis and other Firmicutes	58	9	active
CELLULAR PROCESSES	Motility and Chemotaxis	Flagellum	Flagellum	194	35	likely
CELLULAR PROCESSES	Motility and Chemotaxis		Chemotaxis in Escherichia coli and Bacillus subtilis	90	8	likely
CELLULAR PROCESSES	Prokaryotic cell type differentiation	Sporulation	Coat proteins CotJABC	9	2	likely
CELLULAR PROCESSES	Prokaryotic cell type differentiation	Sporulation	Dipicolinate Synthesis	4	2	active
CELLULAR PROCESSES	Prokaryotic cell type differentiation	Sporulation	Spore germination	30	5	active
CELLULAR PROCESSES	Prokaryotic cell type differentiation	Sporulation	Sporulation Cluster	56	12	active
CELLULAR PROCESSES	Prokaryotic cell type differentiation	Sporulation	Sporulation proteins SigEG cluster	22	6	active
CELLULAR PROCESSES	Prokaryotic cell type differentiation	Sporulation	Sporulation proteins SpoIIIAA-SpoIIIAH	12	5	active
CELLULAR PROCESSES	Prokaryotic cell type differentiation	Sporulation	Sporulation proteins SpoVA cluster	30	8	active
CELLULAR PROCESSES	Prokaryotic cell type differentiation	Sporulation	Sporulation-associated proteins with broader functions	27	4	active
CELLULAR PROCESSES	Prokaryotic cell type differentiation	Sporulation	SpoVS protein family	7	3	active
DNA PROCESSING	DNA Processing	DNA recombination	Replication-associated recombination protein RarA	26	2	active
DNA PROCESSING	DNA Processing	DNA recombination	RuvABC plus a hypothetical	50	4	active
DNA PROCESSING	DNA Processing	DNA repair	2-phosphoglycolate salvage	14	2	active
DNA PROCESSING	DNA Processing	DNA repair	ATP-dependent Nuclease	15	2	active
DNA PROCESSING	DNA Processing	DNA repair	DNA Repair Base Excision	95	12	active
DNA PROCESSING	DNA Processing	DNA repair	DNA repair system including RecA, MutS and a hypothetical protein	37	3	active
DNA PROCESSING	DNA Processing	DNA repair	DNA repair, bacterial	149	16	active
DNA PROCESSING	DNA Processing	DNA repair	DNA repair, bacterial DinG and relatives	9	2	active
DNA PROCESSING	DNA Processing	DNA repair	DNA repair, bacterial MutHLS system	48	6	active
DNA PROCESSING	DNA Processing	DNA repair	DNA repair, bacterial photolyase	1	1	active
DNA PROCESSING	DNA Processing	DNA repair	DNA repair, bacterial RecBCD pathway	24	3	active
DNA PROCESSING	DNA Processing	DNA repair	DNA repair, bacterial RecFOR pathway	110	8	active
DNA PROCESSING	DNA Processing	DNA repair	DNA repair, bacterial SbcCD exonuclease	27	4	active
DNA PROCESSING	DNA Processing	DNA repair	DNA repair, bacterial UmuCD system	27	4	active
DNA PROCESSING	DNA Processing	DNA repair	DNA repair, bacterial UvrD and related helicases	27	4	active
DNA PROCESSING	DNA Processing	DNA repair	DNA repair, UvrABC system	51	5	active
DNA PROCESSING	DNA Processing	DNA repair	Potential DNA repair cluster	11	3	active
DNA PROCESSING	DNA Processing	DNA replication	DNA topoisomerases, Type II, ATP-dependent	50	4	active
DNA PROCESSING	DNA Processing	DNA uptake, competence	DNA internalization-related cluster	100	8	active
DNA PROCESSING	DNA Processing	DNA uptake, competence	DNA processing cluster	42	5	active
DNA PROCESSING	DNA Processing		Type I restriction-modification systems	81	5	active
ENERGY	Energy and Precursor Metabolites Generation	Central Metabolism	2-ketoacid oxidoreductases disambiguation	128	10	active
ENERGY	Energy and Precursor Metabolites Generation	Central Metabolism	2-oxoglutarate dehydrogenase	17	4	active
ENERGY	Energy and Precursor Metabolites Generation	Central Metabolism	Anaerobic module of TCA	35	5	active
ENERGY	Energy and Precursor Metabolites Generation	Central Metabolism	Branched-chain amino acids and alpha-keto acids utilization as energy sources	121	10	active
ENERGY	Energy and Precursor Metabolites Generation	Central Metabolism	Butyrate kinase pathway	9	2	active
ENERGY	Energy and Precursor Metabolites Generation	Central Metabolism	Citrate lyase	28	6	active
ENERGY	Energy and Precursor Metabolites Generation	Central Metabolism	Dehydrogenase complexes	46	10	active
ENERGY	Energy and Precursor Metabolites Generation	Central Metabolism	Dihydroxyacetone kinases	13	3	likely
ENERGY	Energy and Precursor Metabolites Generation	Central Metabolism	Entner-Doudoroff Pathway	99	14	active
ENERGY	Energy and Precursor Metabolites Generation	Central Metabolism	Glycolate, glyoxylate interconversions	7	6	active
ENERGY	Energy and Precursor Metabolites Generation	Central Metabolism	Glycolysis and Gluconeogenesis	147	16	active
ENERGY	Energy and Precursor Metabolites Generation	Central Metabolism	Glyoxylate bypass	26	6	active
ENERGY	Energy and Precursor Metabolites Generation	Central Metabolism	Methylglyoxal Metabolism	24	5	likely
ENERGY	Energy and Precursor Metabolites Generation	Central Metabolism	Pentose phosphate pathway	105	11	active
ENERGY	Energy and Precursor Metabolites Generation	Central Metabolism	Pyruvate Alanine Serine Interconversions	65	11	likely
ENERGY	Energy and Precursor Metabolites Generation	Central Metabolism	Pyruvate metabolism I: anaplerotic reactions, PEP	85	11	active
ENERGY	Energy and Precursor Metabolites Generation	Central Metabolism	Pyruvate metabolism II: acetyl-CoA, acetogenesis from pyruvate	90	12	active
ENERGY	Energy and Precursor Metabolites Generation	Central Metabolism	Pyruvate:ferredoxin oxidoreductase	50	5	active
ENERGY	Energy and Precursor Metabolites Generation	Central Metabolism	TCA Cycle	74	16	likely
ENERGY	Energy and Precursor Metabolites Generation	Fermentation	Acetoin, butanediol metabolism	43	8	active
ENERGY	Energy and Precursor Metabolites Generation	Fermentation	Acetolactate synthase subunits	20	2	active
ENERGY	Energy and Precursor Metabolites Generation	Fermentation	Fermentations: Lactate	33	5	active
ENERGY	Energy and Precursor Metabolites Generation	Fermentation	Fermentations: Mixed acid	74	11	active
ENERGY	Energy and Precursor Metabolites Generation	Methanogenesis	Methanogenesis from methylated compounds	11	5	active
ENERGY	Photosynthesis	Electron transport and photophosphorylation	Photosystem II-type photosynthetic reaction center	7	7	active
ENERGY	Photosynthesis	Light-harvesting complexes	Bacterial light-harvesting proteins	11	5	active
ENERGY	Respiration	ATP synthases	F0F1-type ATP synthase	44	10	active
ENERGY	Respiration	ATP synthases	V-Type ATP synthase	84	9	active
ENERGY	Respiration	Biogenesis of respiratory chain components	Biogenesis of c-type cytochromes	69	18	active
ENERGY	Respiration	Biogenesis of respiratory chain components	Biogenesis of cbb3-type cytochrome c oxidases	8	8	active
ENERGY	Respiration	Biogenesis of respiratory chain components	Biogenesis of cytochrome c oxidases	6	6	active
ENERGY	Respiration	Biogenesis of respiratory chain components	Heme O and Heme A biosynthesis	2	2	active
ENERGY	Respiration	Biogenesis of respiratory chain components	Heme O and Heme A biosynthesis (with selected terminal oxidases)	20	10	active
ENERGY	Respiration	Biogenesis of respiratory chain components	NiFe hydrogenase maturation	24	9	active
ENERGY	Respiration	Electron accepting reactions	Cytochrome c oxidase EC 1.9.3.1	7	7	active
ENERGY	Respiration	Electron accepting reactions	Cytochrome d ubiquinol oxidase operon	13	3	active
ENERGY	Respiration	Electron donating reactions	Coenzyme F420 hydrogenase	5	5	active
ENERGY	Respiration	Electron donating reactions	Energy-conserving hydrogenase (ferredoxin)	6	6	active
ENERGY	Respiration	Electron donating reactions	NADH ubiquinone oxidoreductase	29	14	active
ENERGY	Respiration	Electron donating reactions	NADH ubiquinone oxidoreductase vs. multi-subunit cation antiporter	29	14	active
ENERGY	Respiration	Electron donating reactions	Respiratory Complex I	32	17	active
ENERGY	Respiration	Electron donating reactions	Succinate dehydrogenase and Fumarate reductase cpmlexes	23	8	active
ENERGY	Respiration	Hydrogenases	Carbon monoxide induced hydrogenase	11	8	active
ENERGY	Respiration	Hydrogenases	Hydrogen-sensing hydrogenase system	4	4	active
ENERGY	Respiration	Hydrogenases	Methanophenazine hydrogenase	9	4	active
ENERGY	Respiration	Sodium Ion-Coupled Energetics	Na-translocating NADH-quinone oxidoreductase	42	6	active
ENERGY	Respiration		Quinone oxidoreductase family	6	4	active
MEMBRANE TRANSPORT	Membrane Transport	ABC transporters	ABC transporter tungstate (TC 3.A.1.6.2)	12	6	active
MEMBRANE TRANSPORT	Membrane Transport	ABC transporters	alpha-glucoside ABC transporter	9	3	active
MEMBRANE TRANSPORT	Membrane Transport	ABC transporters	AttEFGH ABC Transport System	3	4	active
MEMBRANE TRANSPORT	Membrane Transport	ABC transporters	Dpp dipeptide ABC transport system	151	10	likely
MEMBRANE TRANSPORT	Membrane Transport	ABC transporters	Maintenance of outer membrane lipid asymmetry	8	2	likely
MEMBRANE TRANSPORT	Membrane Transport	ABC transporters	Nucleoside ABC transporter cluster	78	13	active
MEMBRANE TRANSPORT	Membrane Transport	Cation transporters	Copper transport and blue copper proteins	2	1	active
MEMBRANE TRANSPORT	Membrane Transport	Cation transporters	Copper Transport System	50	3	likely
MEMBRANE TRANSPORT	Membrane Transport	Cation transporters	Magnesium transport	38	4	active
MEMBRANE TRANSPORT	Membrane Transport	Cation transporters	Potassium-transporting ATPase	7	5	active
MEMBRANE TRANSPORT	Membrane Transport	Cation transporters	Trk and Ktr potassium uptake systems	39	4	active
MEMBRANE TRANSPORT	Membrane Transport	Multidrug efflux systems	Multidrug Resistance, Tripartite Systems Found in Gram Negative Bacteria TEMP	2	2	active
MEMBRANE TRANSPORT	Membrane Transport	Multidrug efflux systems	Tripartite multidrug efflux systems (of MFS type) in Gram-negative bacteria	2	2	active
MEMBRANE TRANSPORT	Membrane Transport	Multidrug efflux systems	Tripartite multidrug efflux systems (of RND type) in Pseudomonas	4	4	active
MEMBRANE TRANSPORT	Membrane Transport	Multidrug efflux systems	Tripartite multidrug efflux systems (of RND type) MdtABC-TolC	4	4	active
MEMBRANE TRANSPORT	Membrane Transport	Protein and nucleoprotein secretion system, Type IV	Conjugative transfer	28	14	active
MEMBRANE TRANSPORT	Membrane Transport	Protein and nucleoprotein secretion system, Type IV	Type 4 secretion and conjugative transfer	23	12	active
MEMBRANE TRANSPORT	Membrane Transport	Protein secretion system, Type II	Widespread colonization island	30	12	active
MEMBRANE TRANSPORT	Membrane Transport	Uni- Sym- and Antiporters	Na(+) H(+) antiporter	5	2	active
MEMBRANE TRANSPORT	Membrane Transport	Uni- Sym- and Antiporters	NhaA, NhaD and Sodium-dependent phosphate transporters	19	3	active
MEMBRANE TRANSPORT	Membrane Transport		Lipopolysaccharide transporter LptABC	10	3	active
MEMBRANE TRANSPORT	Membrane Transport		Lipoprotein transporter to outer membrane Lol	13	3	likely
MEMBRANE TRANSPORT	Membrane Transport		Lpt lipopolysaccharide transport system	22	6	active
MEMBRANE TRANSPORT	Membrane Transport		Tricarboxylate transport system	16	2	likely
MEMBRANE TRANSPORT	Membrane Transport		Utilization systems for glycans and polysaccharides (PULs, SUS)	174	3	active
METABOLISM	Amino Acids and Derivatives	Alanine, serine, and glycine	D-3-phosphoglycerate to phosphoserine module	51	3	active
METABOLISM	Amino Acids and Derivatives	Alanine, serine, and glycine	Glycine cleavage system	48	6	active
METABOLISM	Amino Acids and Derivatives	Alanine, serine, and glycine	L-serine dehydratase subunits	9	2	active
METABOLISM	Amino Acids and Derivatives	Arginine; urea cycle, creatine, polyamines	Anaerobic Oxidative Degradation of L-Ornithine	37	7	active
METABOLISM	Amino Acids and Derivatives	Arginine; urea cycle, creatine, polyamines	Arginine biosynthesis	57	13	active
METABOLISM	Amino Acids and Derivatives	Arginine; urea cycle, creatine, polyamines	Arginine decarboxylase and Agmatinase cluster	21	8	active
METABOLISM	Amino Acids and Derivatives	Arginine; urea cycle, creatine, polyamines	Cyanophycin Metabolism	25	5	active
METABOLISM	Amino Acids and Derivatives	Arginine; urea cycle, creatine, polyamines	DAP (1,3-diaminopropane) production	8	2	active
METABOLISM	Amino Acids and Derivatives	Arginine; urea cycle, creatine, polyamines	Polyamine Metabolism	56	15	active
METABOLISM	Amino Acids and Derivatives	Arginine; urea cycle, creatine, polyamines	Urea carboxylase and Allophanate hydrolase cluster	16	6	likely
METABOLISM	Amino Acids and Derivatives	Arginine; urea cycle, creatine, polyamines	Urea cycle	36	4	active
METABOLISM	Amino Acids and Derivatives	Aromatic amino acids and derivatives	Aromatic amino acid interconversions with aryl acids	31	3	active
METABOLISM	Amino Acids and Derivatives	Aromatic amino acids and derivatives	Chorismate Synthesis	89	13	active
METABOLISM	Amino Acids and Derivatives	Aromatic amino acids and derivatives	Indole-pyruvate oxidoreductase complex	28	3	active
METABOLISM	Amino Acids and Derivatives	Aromatic amino acids and derivatives	Phenylalanine and Tyrosine synthesis 1	30	6	active
METABOLISM	Amino Acids and Derivatives	Aromatic amino acids and derivatives	Tryptophan synthesis	30	7	active
METABOLISM	Amino Acids and Derivatives	Branched-chain amino acids	Branched-Chain Amino Acid Biosynthesis	112	13	active
METABOLISM	Amino Acids and Derivatives	Branched-chain amino acids	HMG CoA Synthesis	5	5	active
METABOLISM	Amino Acids and Derivatives	Glutamine, glutamate, aspartate, asparagine; ammonia assimilation	Aspartate to Homoserine module	47	3	active
METABOLISM	Amino Acids and Derivatives	Glutamine, glutamate, aspartate, asparagine; ammonia assimilation	Glutamate dehydrogenases	15	2	active
METABOLISM	Amino Acids and Derivatives	Glutamine, glutamate, aspartate, asparagine; ammonia assimilation	Glutamate fermentation	5	4	active
METABOLISM	Amino Acids and Derivatives	Glutamine, glutamate, aspartate, asparagine; ammonia assimilation	Glutamine synthetases	22	3	active
METABOLISM	Amino Acids and Derivatives	Histidine Metabolism	Histidine Biosynthesis -- gjo	92	13	active
METABOLISM	Amino Acids and Derivatives	Histidine Metabolism	Histidine Degradation	59	7	active
METABOLISM	Amino Acids and Derivatives	Lysine, threonine, methionine, and cysteine	Aspartate to Threonine Module	70	5	active
METABOLISM	Amino Acids and Derivatives	Lysine, threonine, methionine, and cysteine	Cysteine synthesis	45	15	active
METABOLISM	Amino Acids and Derivatives	Lysine, threonine, methionine, and cysteine	Diaminopimelate Synthesis	91	11	active
METABOLISM	Amino Acids and Derivatives	Lysine, threonine, methionine, and cysteine	Lysine DAP biosynthetic pathway	96	12	active
METABOLISM	Amino Acids and Derivatives	Lysine, threonine, methionine, and cysteine	Lysine fermentation	112	15	active
METABOLISM	Amino Acids and Derivatives	Lysine, threonine, methionine, and cysteine	Lysine fermentation to crotonoyl-CoA	39	6	active
METABOLISM	Amino Acids and Derivatives	Lysine, threonine, methionine, and cysteine	Peptidase clustering with DAP	112	10	active
METABOLISM	Amino Acids and Derivatives	Proline and 4-hydroxyproline	A Hypothetical Protein Related to Proline Metabolism	23	3	active
METABOLISM	Amino Acids and Derivatives	Proline and 4-hydroxyproline	Proline biosynthesis (for review)	97	15	active
METABOLISM	Amino Acids and Derivatives	Proline and 4-hydroxyproline	Proline Synthesis	41	4	active
METABOLISM	Amino Acids and Derivatives	Proline and 4-hydroxyproline	Proline, 4-hydroxyproline uptake and utilization	13	4	active
METABOLISM	Amino Acids and Derivatives		Amino acid racemase	41	5	active
METABOLISM	Carbohydrates	C-1 compound metabolism	Formaldehyde assimilation: Ribulose monophosphate pathway	3	4	active
METABOLISM	Carbohydrates	C-1 compound metabolism	One-carbon metabolism by tetrahydropterines	55	7	active
METABOLISM	Carbohydrates	C-1 compound metabolism	S-Adenosyl-L-homocysteine recycling	49	6	active
METABOLISM	Carbohydrates	CO2 fixation	Acetyl-CoA Pathway Wood-Ljungdahl	41	13	active
METABOLISM	Carbohydrates	CO2 fixation	Calvin-Benson cycle	126	19	active
METABOLISM	Carbohydrates	CO2 fixation	Methylenetetrahydrofolate reductase	12	1	active
METABOLISM	Carbohydrates	CO2 fixation	Photorespiration (oxidative C2 cycle)	81	13	active
METABOLISM	Carbohydrates	CO2 fixation	RuBisCO operon	10	6	active
METABOLISM	Carbohydrates	Di- and oligosaccharides	Galactose utilization	77	9	active
METABOLISM	Carbohydrates	Di- and oligosaccharides	Lactose utilization	50	5	active
METABOLISM	Carbohydrates	Monosaccharides	D-Galacturonate and D-Glucuronate Utilization	85	16	active
METABOLISM	Carbohydrates	Monosaccharides	D-gluconate and ketogluconates metabolism	18	4	active
METABOLISM	Carbohydrates	Monosaccharides	GDP-fucose to mannose-1P module	37	4	active
METABOLISM	Carbohydrates	Monosaccharides	L-fucose dissimilation cluster	15	4	likely
METABOLISM	Carbohydrates	Polysaccharides	Carbon storage regulator	9	2	active
METABOLISM	Carbohydrates	Polysaccharides	Glycogen metabolism	70	7	active
METABOLISM	Carbohydrates	Sugar alcohols	Ethanolamine utilization	55	13	active
METABOLISM	Carbohydrates	Sugar alcohols	Inositol catabolism	43	10	active
METABOLISM	Cofactors, Vitamins, Prosthetic Groups	Biotin	Biotin biosynthesis	83	9	active
METABOLISM	Cofactors, Vitamins, Prosthetic Groups	Biotin	Biotin synthesis & utilization	92	11	active
METABOLISM	Cofactors, Vitamins, Prosthetic Groups	Coenzyme A	Coenzyme A -- gjo	11	4	active
METABOLISM	Cofactors, Vitamins, Prosthetic Groups	Coenzyme A	Coenzyme A Biosynthesis cluster	42	7	active
METABOLISM	Cofactors, Vitamins, Prosthetic Groups	Folate and pterines	Folate Biosynthesis	186	21	active
METABOLISM	Cofactors, Vitamins, Prosthetic Groups	Folate and pterines	Folate biosynthesis cluster	76	10	likely
METABOLISM	Cofactors, Vitamins, Prosthetic Groups	Folate and pterines	Molybdenum cofactor biosynthesis	67	18	active
METABOLISM	Cofactors, Vitamins, Prosthetic Groups	Lipoic acid	Lipoic acid metabolism	35	7	active
METABOLISM	Cofactors, Vitamins, Prosthetic Groups	Lipoic acid	Lipoylated proteins	85	16	active
METABOLISM	Cofactors, Vitamins, Prosthetic Groups	NAD and NADP	NAD and NADP cofactor biosynthesis global	76	11	active
METABOLISM	Cofactors, Vitamins, Prosthetic Groups	Pyridoxine	Pyridoxin (Vitamin B6) Biosynthesis	85	10	active
METABOLISM	Cofactors, Vitamins, Prosthetic Groups	Quinone cofactors	Menaquinone biosynthesis from chorismate via 1,4-dihydroxy-2-naphthoate	17	9	likely
METABOLISM	Cofactors, Vitamins, Prosthetic Groups	Quinone cofactors	Menaquinone biosynthesis from chorismate via 1,4-dihydroxy-6-naphthoate	17	8	likely
METABOLISM	Cofactors, Vitamins, Prosthetic Groups	Quinone cofactors	Ubiquinone biosynthesis	12	9	likely
METABOLISM	Cofactors, Vitamins, Prosthetic Groups	Riboflavin, FMN, FAD	Riboflavin, FMN and FAD metabolism with fusion events	66	12	active
METABOLISM	Cofactors, Vitamins, Prosthetic Groups	Tetrapyrroles	Chlorophyll Biosynthesis in plants and prokaryotes	17	17	active
METABOLISM	Cofactors, Vitamins, Prosthetic Groups	Tetrapyrroles	Cob(I)alamin adenosyltransferase	8	2	active
METABOLISM	Cofactors, Vitamins, Prosthetic Groups	Tetrapyrroles	Cobalamin synthesis	79	19	active
METABOLISM	Cofactors, Vitamins, Prosthetic Groups	Tetrapyrroles	Cobalamin synthesis from Cob(II)yrinate a,c diamide	57	11	active
METABOLISM	Cofactors, Vitamins, Prosthetic Groups	Tetrapyrroles	Cobalamin synthesis, Precorin-2 to Cob(II)yrinate a,c diamide, anaerobic	25	11	active
METABOLISM	Cofactors, Vitamins, Prosthetic Groups	Tetrapyrroles	Heme and heme d1 biosynthesis from siroheme	6	4	active
METABOLISM	Cofactors, Vitamins, Prosthetic Groups	Tetrapyrroles	Heme Biosynthesis: protoporphyrin-, coproporphyrin- and siroheme-dependent pathways	40	15	active
METABOLISM	Cofactors, Vitamins, Prosthetic Groups	Tetrapyrroles	Metal chelatases	23	13	active
METABOLISM	Cofactors, Vitamins, Prosthetic Groups	Thiamin	Thiamin, thiazole, hydroxymethylpyrimidine salvage and uptake	30	8	active
METABOLISM	Cofactors, Vitamins, Prosthetic Groups		Molybdopterin cytosine dinucleotide	1	1	active
METABOLISM	Fatty Acids, Lipids, and Isoprenoids	Fatty acids	Acyl carrier protein	21	2	active
METABOLISM	Fatty Acids, Lipids, and Isoprenoids	Fatty acids	Acyl-CoA thioesterase II	3	3	active
METABOLISM	Fatty Acids, Lipids, and Isoprenoids	Fatty acids	Enoyl-[ACP] reductases disambiguation	10	3	active
METABOLISM	Fatty Acids, Lipids, and Isoprenoids	Fatty acids	Fatty Acid Biosynthesis cluster	58	5	active
METABOLISM	Fatty Acids, Lipids, and Isoprenoids	Fatty acids	Fatty Acid Biosynthesis FASII	117	15	likely
METABOLISM	Fatty Acids, Lipids, and Isoprenoids	Fatty acids	Fatty acid synthesis	103	12	active
METABOLISM	Fatty Acids, Lipids, and Isoprenoids	Isoprenoids	Isoprenoid Biosynthesis: Interconversions	8	2	active
METABOLISM	Fatty Acids, Lipids, and Isoprenoids	Isoprenoids	Mevalonate metabolic pathway	4	4	likely
METABOLISM	Fatty Acids, Lipids, and Isoprenoids	Isoprenoids	Nonmevalonate Branch of Isoprenoid Biosynthesis	70	7	active
METABOLISM	Fatty Acids, Lipids, and Isoprenoids	Phospholipids	Cardiolipin biosynthesis	26	3	active
METABOLISM	Fatty Acids, Lipids, and Isoprenoids	Phospholipids	Glycerolipid and Glycerophospholipid Metabolism in Bacteria	160	15	likely
METABOLISM	Fatty Acids, Lipids, and Isoprenoids	Phospholipids	Inositol-containing phospholipids	2	3	active
METABOLISM	Fatty Acids, Lipids, and Isoprenoids	Sphingolipids	Bacterial Sphingolipids	3	2	active
METABOLISM	Fatty Acids, Lipids, and Isoprenoids	Steroids and Hopanoids	Hopanoid biosynthesis	17	7	active
METABOLISM	Fatty Acids, Lipids, and Isoprenoids		Betaine lipids in bactera	2	2	active
METABOLISM	Iron acquisition and metabolism	Siderophores	Siderophore Anthrachelin	5	3	active
METABOLISM	Iron acquisition and metabolism		Fet iron export system	3	2	active
METABOLISM	Iron acquisition and metabolism		Heme, hemin uptake and utilization systems in GramPositives	8	4	active
METABOLISM	Iron acquisition and metabolism		Iron acquisition in Streptococcus	33	5	active
METABOLISM	Metabolite damage and its repair or mitigation		D-tyrosyl-tRNA(Tyr) deacylase	10	1	active
METABOLISM	Metabolite damage and its repair or mitigation		Damaged nicotinamide nucleotide NAD(P)HX repair	9	2	active
METABOLISM	Metabolite damage and its repair or mitigation		Metabolite repair	73	11	active
METABOLISM	Metabolite damage and its repair or mitigation		Nudix proteins (nucleoside triphosphate hydrolases)	30	7	active
METABOLISM	Nitrogen Metabolism		Denitrifying reductase gene clusters	7	7	active
METABOLISM	Nitrogen Metabolism		Nitrogen fixation	26	18	likely
METABOLISM	Nucleosides and Nucleotides	Purines	DeNovo Purine Biosynthesis	164	20	active
METABOLISM	Nucleosides and Nucleotides	Purines	GMP synthase	22	3	active
METABOLISM	Nucleosides and Nucleotides	Purines	IMP and Xanthine conversion to XMP and GMP module	33	6	active
METABOLISM	Nucleosides and Nucleotides	Purines	Nucleoside uptake and degradation cluster	39	7	active
METABOLISM	Nucleosides and Nucleotides	Purines	Purine catabolism in Bacillus subtilis	51	8	likely
METABOLISM	Nucleosides and Nucleotides	Purines	Purine nucleotide synthesis regulator	23	4	active
METABOLISM	Nucleosides and Nucleotides	Purines	Xanthine dehydrogenase subunits	49	7	active
METABOLISM	Nucleosides and Nucleotides	Pyrimidines	De Novo Pyrimidine Synthesis	102	11	active
METABOLISM	Nucleosides and Nucleotides		Adenosyl nucleosidases	21	3	active
METABOLISM	Nucleosides and Nucleotides		AMP to 3-phosphoglycerate	3	3	active
METABOLISM	Nucleosides and Nucleotides		Ribonucleotide reduction	45	4	active
METABOLISM	Phosphate Metabolism	Phosphonate and phosphinate	Phosphoenolpyruvate phosphomutase	6	3	active
METABOLISM	Phosphate Metabolism		High affinity phosphate transporter and control of PHO regulon	107	8	active
METABOLISM	Secondary Metabolism	Metabolism of Aromatic Compounds	2-aminophenol Metabolism	5	3	likely
METABOLISM	Secondary Metabolism	Metabolism of Aromatic Compounds	Glutaconate CoA-transferase or 3-oxoadipate CoA-transferase Subunits	3	2	active
METABOLISM	Secondary Metabolism	Ribosomally-synthesized post-translationally modified peptides (RiPPs)	Tolerance to colicin E2 and CreBC signal transduction system	2	2	active
METABOLISM	Sulfur Metabolism		Bacterial pathways for dimethylsulfoniopropionate and acrylate catabolism	7	4	likely
METABOLISM	Sulfur Metabolism		Sox thiosulfate oxidation system	9	8	active
MISCELLANEOUS	Miscellaneous		Archease	1	1	active
MISCELLANEOUS	Miscellaneous		Carbonic anhydrase	17	5	active
MISCELLANEOUS	Miscellaneous		Muconate lactonizing enzyme family	11	2	active
MISCELLANEOUS	Miscellaneous		Nickel-requiring	4	2	active
MISCELLANEOUS	Prophages, Transposable elements, Plasmids	Pathogenicity islands	Listeria Pathogenicity Island LIPI-1 extended	3	1	active
MISCELLANEOUS	Prophages, Transposable elements, Plasmids	Transposable elements	Conjugative transposon, Bacteroidales	13	12	active
MISCELLANEOUS	Prophages, Transposable elements, Plasmids		Gene Transfer Agent	8	8	likely
MISCELLANEOUS	Prophages, Transposable elements, Plasmids		Integrons	1	1	active
PROTEIN PROCESSING	Protein Fate (folding, modification, targeting, degradation)	Protein degradation	CtsR and MscAB regulation of protein degradation	27	4	active
PROTEIN PROCESSING	Protein Fate (folding, modification, targeting, degradation)	Protein degradation	Proteasome bacterial	65	8	active
PROTEIN PROCESSING	Protein Fate (folding, modification, targeting, degradation)	Protein degradation	Protein degradation	25	7	active
PROTEIN PROCESSING	Protein Fate (folding, modification, targeting, degradation)	Protein degradation	Putative TldE-TldD proteolytic complex	10	2	active
PROTEIN PROCESSING	Protein Fate (folding, modification, targeting, degradation)	Protein folding	Chaperones GroEL GroES and Thermosome	87	7	active
PROTEIN PROCESSING	Protein Fate (folding, modification, targeting, degradation)	Protein folding	Peptidyl-prolyl cis-trans isomerase	17	6	active
PROTEIN PROCESSING	Protein Fate (folding, modification, targeting, degradation)	Protein folding	Periplasmic disulfide interchange	17	6	likely
PROTEIN PROCESSING	Protein Fate (folding, modification, targeting, degradation)	Protein folding	Protein chaperones	78	7	active
PROTEIN PROCESSING	Protein Fate (folding, modification, targeting, degradation)	Protein processing and modification	Modification of eukaryotic initiation factor 5A	3	2	active
PROTEIN PROCESSING	Protein Fate (folding, modification, targeting, degradation)	Protein processing and modification	Peptide methionine sulfoxide reductase	14	2	active
PROTEIN PROCESSING	Protein Fate (folding, modification, targeting, degradation)	Protein processing and modification	Ribosomal protein S12p Asp methylthiotransferase	45	4	active
PROTEIN PROCESSING	Protein Fate (folding, modification, targeting, degradation)	Protein processing and modification	Ribosomal protein S5p acylation	20	2	active
PROTEIN PROCESSING	Protein Fate (folding, modification, targeting, degradation)	Protein processing and modification	Signal peptidase	38	2	active
PROTEIN PROCESSING	Protein Fate (folding, modification, targeting, degradation)	Protein processing and modification	Threonine synthase cluster	20	3	active
PROTEIN PROCESSING	Protein Fate (folding, modification, targeting, degradation)	Protein targeting, sorting, translocation	Encapsulation of DyP-type peroxidase or ferritin-like protein oligomers	30	4	active
PROTEIN PROCESSING	Protein Fate (folding, modification, targeting, degradation)	Protein targeting, sorting, translocation	Twin-arginine translocation system	12	3	active
PROTEIN PROCESSING	Protein Fate (folding, modification, targeting, degradation)	Selenoproteins	Glycine reductase, sarcosine reductase and betaine reductase	24	8	active
PROTEIN PROCESSING	Protein Fate (folding, modification, targeting, degradation)	Selenoproteins	Selenocysteine metabolism	31	5	active
PROTEIN PROCESSING	Protein Synthesis	Aminoacyl-tRNA-synthetases	Glycyl-tRNA synthetase	9	2	active
PROTEIN PROCESSING	Protein Synthesis	Aminoacyl-tRNA-synthetases	tRNA aminoacylation, Ala	18	2	active
PROTEIN PROCESSING	Protein Synthesis	Aminoacyl-tRNA-synthetases	tRNA aminoacylation, Arg	14	1	active
PROTEIN PROCESSING	Protein Synthesis	Aminoacyl-tRNA-synthetases	tRNA aminoacylation, Asn	83	9	active
PROTEIN PROCESSING	Protein Synthesis	Aminoacyl-tRNA-synthetases	tRNA aminoacylation, Asp	17	2	active
PROTEIN PROCESSING	Protein Synthesis	Aminoacyl-tRNA-synthetases	tRNA aminoacylation, Cys	16	1	active
PROTEIN PROCESSING	Protein Synthesis	Aminoacyl-tRNA-synthetases	tRNA aminoacylation, Gln	48	6	active
PROTEIN PROCESSING	Protein Synthesis	Aminoacyl-tRNA-synthetases	tRNA aminoacylation, Glu	13	2	active
PROTEIN PROCESSING	Protein Synthesis	Aminoacyl-tRNA-synthetases	tRNA aminoacylation, Gly	17	3	active
PROTEIN PROCESSING	Protein Synthesis	Aminoacyl-tRNA-synthetases	tRNA aminoacylation, His	14	1	active
PROTEIN PROCESSING	Protein Synthesis	Aminoacyl-tRNA-synthetases	tRNA aminoacylation, Ile	18	1	active
PROTEIN PROCESSING	Protein Synthesis	Aminoacyl-tRNA-synthetases	tRNA aminoacylation, Leu	22	2	active
PROTEIN PROCESSING	Protein Synthesis	Aminoacyl-tRNA-synthetases	tRNA aminoacylation, Lys	13	2	active
PROTEIN PROCESSING	Protein Synthesis	Aminoacyl-tRNA-synthetases	tRNA aminoacylation, Met	15	3	active
PROTEIN PROCESSING	Protein Synthesis	Aminoacyl-tRNA-synthetases	tRNA aminoacylation, Phe	26	2	active
PROTEIN PROCESSING	Protein Synthesis	Aminoacyl-tRNA-synthetases	tRNA aminoacylation, Pro	22	4	active
PROTEIN PROCESSING	Protein Synthesis	Aminoacyl-tRNA-synthetases	tRNA aminoacylation, Ser	11	1	active
PROTEIN PROCESSING	Protein Synthesis	Aminoacyl-tRNA-synthetases	tRNA aminoacylation, Thr	17	1	active
PROTEIN PROCESSING	Protein Synthesis	Aminoacyl-tRNA-synthetases	tRNA aminoacylation, Trp	13	1	active
PROTEIN PROCESSING	Protein Synthesis	Aminoacyl-tRNA-synthetases	tRNA aminoacylation, Tyr	25	2	active
PROTEIN PROCESSING	Protein Synthesis	Aminoacyl-tRNA-synthetases	tRNA aminoacylation, Val	16	1	active
PROTEIN PROCESSING	Protein Synthesis	Ribosome biogenesis	Ribosomal proteins, single-copy	509	42	active
PROTEIN PROCESSING	Protein Synthesis	Ribosome biogenesis	Ribosomal proteins, zinc requirement	71	21	active
PROTEIN PROCESSING	Protein Synthesis	Ribosome biogenesis	Ribosome activity modulation	7	2	active
PROTEIN PROCESSING	Protein Synthesis	Ribosome biogenesis	Ribosome LSU, bacterial	389	34	active
PROTEIN PROCESSING	Protein Synthesis	Translation	Programmed frameshift	14	2	active
PROTEIN PROCESSING	Protein Synthesis	Translation	Trans-translation by stalled ribosomes	14	1	active
PROTEIN PROCESSING	Protein Synthesis	Translation	Translation elongation factors, bacterial	115	10	active
PROTEIN PROCESSING	Protein Synthesis	Translation	Translation initiation factors, bacterial	64	6	active
PROTEIN PROCESSING	Protein Synthesis	Translation	Translation termination factors, bacterial	113	10	active
PROTEIN PROCESSING	Protein Synthesis		Universal GTPases	208	18	active
REGULATION AND CELL SIGNALING	Regulation and Cell signaling	Acetylation_deacetylation	Post-translational modification of proteins	21	4	active
REGULATION AND CELL SIGNALING	Regulation and Cell signaling	Two-component regulatory systems	PrlS-PrlR Two-Component Regulatory System of Brucella	2	3	active
REGULATION AND CELL SIGNALING	Regulation and Cell signaling	Two-component regulatory systems	The Chv two-component regulatory system	23	7	active
REGULATION AND CELL SIGNALING	Regulation and Cell signaling		Cell envelope-associated LytR-CpsA-Psr transcriptional attenuators	6	2	active
REGULATION AND CELL SIGNALING	Regulation and Cell signaling		Cyclic Di-GMP Turnover Proteins	1	1	active
REGULATION AND CELL SIGNALING	Regulation and Cell signaling		HPr catabolite repression system	10	3	active
REGULATION AND CELL SIGNALING	Regulation and Cell signaling		Stringent Response, (p)ppGpp metabolism	27	5	active
RNA PROCESSING	RNA Processing	RNA processing and modification	5-methylaminomethyl-2-thiouridine	44	4	likely
RNA PROCESSING	RNA Processing	RNA processing and modification	ATP-dependent RNA helicases, bacterial	18	3	active
RNA PROCESSING	RNA Processing	RNA processing and modification	Cluster related to 2-thiouridine modification of tRNAs	46	5	active
RNA PROCESSING	RNA Processing	RNA processing and modification	Exosome	4	4	active
RNA PROCESSING	RNA Processing	RNA processing and modification	Methylthiotransferases	33	3	active
RNA PROCESSING	RNA Processing	RNA processing and modification	mRNA 3-end processing factor containing cluster	4	4	active
RNA PROCESSING	RNA Processing	RNA processing and modification	Polyadenylation, bacterial	2	1	active
RNA PROCESSING	RNA Processing	RNA processing and modification	Possible RNA modification and stress response cluster	63	11	active
RNA PROCESSING	RNA Processing	RNA processing and modification	Queuosine and archaeosine	53	8	active
RNA PROCESSING	RNA Processing	RNA processing and modification	Ribonuclease H	23	3	active
RNA PROCESSING	RNA Processing	RNA processing and modification	Ribonuclease J family	9	3	active
RNA PROCESSING	RNA Processing	RNA processing and modification	Ribonuclease P, archaeal and eukaryal	4	4	active
RNA PROCESSING	RNA Processing	RNA processing and modification	RNA processing and degradation, bacterial	85	9	active
RNA PROCESSING	RNA Processing	RNA processing and modification	RNA pseudouridine synthases	72	9	active
RNA PROCESSING	RNA Processing	RNA processing and modification	Threonylcarbamoyladenosine	51	5	active
RNA PROCESSING	RNA Processing	RNA processing and modification	tRNA nucleotidyltransferase	14	2	active
RNA PROCESSING	RNA Processing	RNA processing and modification	tRNA splicing	5	3	active
RNA PROCESSING	RNA Processing	RNA processing and modification	tRNA thiolation	15	3	active
RNA PROCESSING	RNA Processing	RNA processing and modification	YrdC-YciO-Sua5 and associated protein families	79	9	active
RNA PROCESSING	RNA Processing	Transcription	RNA polymerase, archaeal initiation factors	4	3	active
RNA PROCESSING	RNA Processing	Transcription	RNA polymerase, bacterial	65	5	active
STRESS RESPONSE, DEFENSE, VIRULENCE	Stress Response, Defense and Virulence	Host-pathogen interactions	Hydrolysis of sphingomyelin	4	2	active
STRESS RESPONSE, DEFENSE, VIRULENCE	Stress Response, Defense and Virulence	Invasion and intracellular resistance	Listeria surface proteins: Internalin-like proteins	3	1	active
STRESS RESPONSE, DEFENSE, VIRULENCE	Stress Response, Defense and Virulence	Resistance to antibiotics and toxic compounds	Aminoglycoside modifying enzymes: N-acetyltransferases	2	1	likely
STRESS RESPONSE, DEFENSE, VIRULENCE	Stress Response, Defense and Virulence	Resistance to antibiotics and toxic compounds	Aminoglycoside modifying enzymes: O-nucleotidyltransferases	2	2	active
STRESS RESPONSE, DEFENSE, VIRULENCE	Stress Response, Defense and Virulence	Resistance to antibiotics and toxic compounds	Antibiotic targets in cell wall biosynthesis	55	3	active
STRESS RESPONSE, DEFENSE, VIRULENCE	Stress Response, Defense and Virulence	Resistance to antibiotics and toxic compounds	Antibiotic targets in DNA processing	50	4	active
STRESS RESPONSE, DEFENSE, VIRULENCE	Stress Response, Defense and Virulence	Resistance to antibiotics and toxic compounds	Antibiotic targets in metabolic pathways	44	5	active
STRESS RESPONSE, DEFENSE, VIRULENCE	Stress Response, Defense and Virulence	Resistance to antibiotics and toxic compounds	Antibiotic targets in protein synthesis	131	8	active
STRESS RESPONSE, DEFENSE, VIRULENCE	Stress Response, Defense and Virulence	Resistance to antibiotics and toxic compounds	Antibiotic targets in transcription	54	3	active
STRESS RESPONSE, DEFENSE, VIRULENCE	Stress Response, Defense and Virulence	Resistance to antibiotics and toxic compounds	Arsenic resistance	45	9	active
STRESS RESPONSE, DEFENSE, VIRULENCE	Stress Response, Defense and Virulence	Resistance to antibiotics and toxic compounds	Beta-lactamases Ambler class B	1	1	active
STRESS RESPONSE, DEFENSE, VIRULENCE	Stress Response, Defense and Virulence	Resistance to antibiotics and toxic compounds	Beta-lactamases Ambler class D	1	1	active
STRESS RESPONSE, DEFENSE, VIRULENCE	Stress Response, Defense and Virulence	Resistance to antibiotics and toxic compounds	Bile hydrolysis	2	1	active
STRESS RESPONSE, DEFENSE, VIRULENCE	Stress Response, Defense and Virulence	Resistance to antibiotics and toxic compounds	Copper homeostasis: copper tolerance	9	4	active
STRESS RESPONSE, DEFENSE, VIRULENCE	Stress Response, Defense and Virulence	Resistance to antibiotics and toxic compounds	Fusidic acid resistance	32	2	likely
STRESS RESPONSE, DEFENSE, VIRULENCE	Stress Response, Defense and Virulence	Resistance to antibiotics and toxic compounds	Inner membrane proteins of MarC family, not involved in antibiotic resistance	2	1	active
STRESS RESPONSE, DEFENSE, VIRULENCE	Stress Response, Defense and Virulence	Resistance to antibiotics and toxic compounds	Macrolides, lincosamides, streptogramins, ketolides, oxazolidinones (MLSKO) resistance: efflux systems	1	1	active
STRESS RESPONSE, DEFENSE, VIRULENCE	Stress Response, Defense and Virulence	Resistance to antibiotics and toxic compounds	Macrolides, lincosamides, streptogramins, ketolides, oxazolidinones (MLSKO) resistance: enzymatic degradation	2	1	active
STRESS RESPONSE, DEFENSE, VIRULENCE	Stress Response, Defense and Virulence	Resistance to antibiotics and toxic compounds	Macrolides, lincosamides, streptogramins, ketolides, oxazolidinones (MLSKO) resistance: ribosomal protection	2	1	active
STRESS RESPONSE, DEFENSE, VIRULENCE	Stress Response, Defense and Virulence	Resistance to antibiotics and toxic compounds	Macrolides, lincosamides, streptogramins, ketolides, oxazolidinones (MLSKO) resistance: rRNA methylases	1	1	active
STRESS RESPONSE, DEFENSE, VIRULENCE	Stress Response, Defense and Virulence	Resistance to antibiotics and toxic compounds	Mupirocin resistance	18	1	likely
STRESS RESPONSE, DEFENSE, VIRULENCE	Stress Response, Defense and Virulence	Resistance to antibiotics and toxic compounds	Resistance to chromium compounds	3	2	active
STRESS RESPONSE, DEFENSE, VIRULENCE	Stress Response, Defense and Virulence	Resistance to antibiotics and toxic compounds	Resistance to Daptomycin	38	3	active
STRESS RESPONSE, DEFENSE, VIRULENCE	Stress Response, Defense and Virulence	Resistance to antibiotics and toxic compounds	Resistance to Triclosan	10	3	active
STRESS RESPONSE, DEFENSE, VIRULENCE	Stress Response, Defense and Virulence	Resistance to antibiotics and toxic compounds	ZraPRS-based zinc resistance	9	2	active
STRESS RESPONSE, DEFENSE, VIRULENCE	Stress Response, Defense and Virulence	Stress Response	Cluster containing Glutathione synthetase	23	4	active
STRESS RESPONSE, DEFENSE, VIRULENCE	Stress Response, Defense and Virulence	Stress Response	CoA disulfide thiol-disulfide redox system	7	2	active
STRESS RESPONSE, DEFENSE, VIRULENCE	Stress Response, Defense and Virulence	Stress Response	Glutathione: Biosynthesis and gamma-glutamyl cycle	10	3	active
STRESS RESPONSE, DEFENSE, VIRULENCE	Stress Response, Defense and Virulence	Stress Response	Glutathione: Non-redox reactions	18	7	active
STRESS RESPONSE, DEFENSE, VIRULENCE	Stress Response, Defense and Virulence	Stress Response	Glutathione: Redox cycle	7	4	active
STRESS RESPONSE, DEFENSE, VIRULENCE	Stress Response, Defense and Virulence	Stress Response	Protection from Reactive Oxygen Species	20	6	active
STRESS RESPONSE, DEFENSE, VIRULENCE	Stress Response, Defense and Virulence	Stress Response	Repair of Iron Centers	16	3	active
STRESS RESPONSE, DEFENSE, VIRULENCE	Stress Response, Defense and Virulence	Stress Response	Stress proteins YciF, YciE	2	1	active
STRESS RESPONSE, DEFENSE, VIRULENCE	Stress Response, Defense and Virulence	Stress Response	Universal stress protein family	2	2	active
STRESS RESPONSE, DEFENSE, VIRULENCE	Stress Response, Defense and Virulence	Stress Response: Heat/cold shock	Cold shock proteins of CSP family	19	2	active
STRESS RESPONSE, DEFENSE, VIRULENCE	Stress Response, Defense and Virulence	Stress Response: Heat/cold shock	Heat shock dnaK gene cluster extended	166	16	active
STRESS RESPONSE, DEFENSE, VIRULENCE	Stress Response, Defense and Virulence	Stress Response: Osmotic stress	Choline uptake and conversion to betaine clusters	10	6	active
STRESS RESPONSE, DEFENSE, VIRULENCE	Stress Response, Defense and Virulence	Stress Response: Osmotic stress	Hyperosmotic potassium uptake	25	2	active
STRESS RESPONSE, DEFENSE, VIRULENCE	Stress Response, Defense and Virulence	Stress Response: Osmotic stress	Osmoregulation	7	3	active
STRESS RESPONSE, DEFENSE, VIRULENCE	Stress Response, Defense and Virulence		Hfl operon	47	5	active
	Carbohydrates	Amino sugars and nucleotide sugars	2,3-diacetamido-2,3-dideoxy-d-mannuronic acid	15	3	likely
	Carbohydrates	Amino sugars and nucleotide sugars	CMP-legionaminic acid synthesis	29	6	likely
	Experimental Subsystems		CRISPR proteins	54	9	active
