## Supplementary material for "Shedding light on biogas: a transparent reactor triggers the development of a biofilm dominated by *Rhodopseudomonas faecalis* that holds potential for improved biogas production": Table S2

### Sheet: Hoja1
Gene	COG category	COG ID	HMM profile	Function	MAG 1	MAG 2	MAG 4	MAG 5	MAG 9	MAG 10	MAG 11	MAG 16
alaS	J	COG0013	TIGR00344	Alanine-tRNA ligase	2679	2625	2736	1794	2649	2640	1791	2781
argS	J	COG0018	TIGR00456	Arginine-tRNA ligase	1794	1794	1758	1764	1662	1707	1773	1710
aspS	J	COG0173	TIGR00459	Aspartate-tRNA ligase	1773	1752	1788	1785	1779	1791	1782	NA
cgtA	DL	COG0536	TIGR02729/PF01018	GTPase ObgE/CgtA	1050	1158	1260	1080	1287	1275	1107	NA
coaE	H	COG0237	TIGR00152	Dephospho-CoA kinase	600	585	1128	609	603	600	621	NA
cysS	J	COG0215	TIGR00435	Cysteine-tRNA ligase	1428	1470	1404	1431	1401	1398	1473	1422
dnaA	L	COG0593	TIGR00362/PF00308	Chromosomal replication initiator protein DnaA	1422	1398	1350	1410	1356	1347	1398	774
dnaG	L	COG0358	TIGR01391	DNA primase	2016	2028	1914	1830	1806	1788	1794	NA
dnaX	L	COG2812	TIGR02397	DNA polymerase III subunit gamma	1881	1746	1650	1710	1719	1605	1722	NA
engA	R	COG1160	TIGR03594	GTPase Der	1380	1314	1365	1362	1311	1326	1419	NA
ffh	U	COG0541	TIGR00959	Signal recognition particle protein	1551	1329	1323	1332	1362	1344	1335	NA
fmt	J	COG0223	TIGR00460	Methionyl-tRNA formyltransferase	933	972	918	951	951	933	975	NA
frr	J	COG0233	TIGR00496	Ribosome-recycling factor	564	561	558	555	558	558	555	NA
ftsY	U	COG0552	TIGR00064	Signal recognition particle receptor FtsY	948	954	915	879	984	1122	879	1269
gmk	F	COG0194	TIGR03263/PF00625	Guanylate kinase	660	564	630	NA	612	615	NA	NA
hisS	J	COG0124	TIGR00442	Histidine-tRNA ligase	1548	1362	1284	1308	1281	1263	1305	1236
ileS	J	COG0060	TIGR00392	Isoleucine-tRNA ligase 1	3024	3414	3153	3126	2769	3120	3189	3177
infB	J	COG0532	TIGR00487	Translation initiation factor IF-2	2655	2997	1782	2604	2067	2130	2715	NA
infC	J	COG0290	TIGR00168	Translation initiation factor IF-3	516	615	543	528	525	516	522	NA
ksgA	J	COG0030	TIGR00755	Ribosomal RNA small subunit methyltransferase A	864	801	843	876	882	867	867	630
lepA	J	COG0481	TIGR01393	Elongation factor 4	1812	1788	1800	1812	1827	1809	1806	NA
leuS	J	COG0495	TIGR00396	Leucine-tRNA ligase	2625	2802	2457	2526	2415	2427	2589	NA
ligA	L	COG0272	TIGR00575	DNA ligase	2148	2001	2037	2115	2007	2025	1923	NA
nusA	K	COG0195	TIGR01953	Transcription termination/antitermination protein NusA	1617	1275	1920	1485	1260	1119	1485	NA
nusG	K	COG0250	TIGR00922	Transcription termination/antitermination protein NusG	531	543	684	555	546	519	558	NA
pgk	G	COG0126	PF00162	Phosphoglycerate kinase	1197	1263	1176	1182	1188	1194	1260	1239
pheS	J	COG0016	TIGR00468	Phenylalanine-tRNA ligase alpha subunit	1083	1020	1041	1542	1038	1020	1554	1479
pheT	J	COG0073	TIGR00472	Phenylalanine-tRNA ligase beta subunit	2415	2463	2532	NA	2421	2388	NA	NA
prfA	J	COG0216	TIGR00019	Peptide chain release factor 1	1086	1086	1071	1065	1080	1074	1071	NA
pyrG	F	COG0504	TIGR00337	CTP synthase	1632	1611	1623	1614	1608	1611	1611	1605
recA	L	COG0468	TIGR02012	DNA recombination and repair protein	1089	1038	1086	1128	1044	1071	1239	NA
rbfA	J	COG0858	TIGR00082	30S ribosome-binding factor	414	339	402	363	357	363	384	NA
rnc	K	COG0571	TIGR02191	Ribonuclease 3	819	822	720	744	708	705	741	NA
rplA	J	COG0081	TIGR01169	50S ribosomal protein L1	693	699	720	684	696	696	681	NA
rplB	J	COG0090	TIGR01171	50S ribosomal protein L2	837	825	837	825	834	834	825	NA
rplC	J	COG0087	TIGR03625/PF00297	50S ribosomal protein L3	726	618	630	621	660	630	624	1014
rplD	J	COG0088	TIGR03953	50S ribosomal protein L4	621	630	627	633	624	621	636	NA
rplE	J	COG0094	PF00281	50S ribosomal protein L5	558	558	543	552	540	540	552	510
rplF	J	COG0097	TIGR03654/PF00347	50S ribosomal protein L6	534	555	549	540	543	543	540	531
rplI	J	COG0359	TIGR00158/PF01281	50S ribosomal protein L9	588	444	513	588	450	447	579	NA
rplJ	J	COG0244	PF00466	50S ribosomal protein L10	519	513	528	537	504	495	528	1044
rplK	J	COG0080	TIGR01632	50S ribosomal protein L11	429	444	426	432	426	426	432	NA
rplL	J	COG0222	TIGR00855	50S ribosomal protein L7/L12	378	381	381	387	375	378	387	NA
rplM	J	COG0102	TIGR01066	50S ribosomal protein L13	465	456	426	429	438	435	429	NA
rplN	J	COG0093	TIGR01067	50S ribosomal protein L14	369	366	372	369	369	369	369	NA
rplO	J	COG0200	TIGR01071	50S ribosomal protein L15	486	450	453	456	441	441	462	NA
rplP	J	COG0197	TIGR01164	50S ribosomal protein L16	414	432	429	417	429	441	420	NA
rplQ	J	COG0203	TIGR00059	50S ribosomal protein L17	417	534	378	498	363	522	474	NA
rplR	J	COG0256	TIGR00060	50S ribosomal protein L18	363	345	366	360	357	369	363	NA
rplS	J	COG0335	TIGR01024	50S ribosomal protein L19	390	357	348	357	351	348	366	NA
rplT	J	COG0292	TIGR01032	50S ribosomal protein L20	360	345	351	360	360	357	360	NA
rplU	J	COG0261	TIGR00061	50S ribosomal protein L21	387	312	318	312	309	312	315	NA
rplV	J	COG0091	TIGR01044	50S ribosomal protein L22	387	411	342	363	342	387	357	NA
rplW	J	COG0089	PF00276	50S ribosomal protein L23	300	294	303	303	288	300	285	249
rplX	J	COG0198	TIGR01079	50S ribosomal protein L24	315	321	333	318	312	312	315	NA
rpmA	J	COG0211	TIGR00062	50S ribosomal protein L27	273	270	273	258	288	291	258	NA
rpmC	J	COG0255	TIGR00012	50S ribosomal protein L29	210	198	213	207	201	210	207	204
rpmI	J	COG0291	TIGR00001	50S ribosomal protein L35	201	198	NA	198	195	198	201	NA
rpoA	K	COG0202	TIGR02027	DNA-directed RNA polymerase subunit alpha	1020	993	954	1053	957	960	1056	NA
rpoB	K	COG0085	TIGR02013	DNA-directed RNA polymerase subunit beta	4125	3813	3924	3501	3546	3849	3507	NA
rpoC	K	COG0086	TIGR02386	DNA-directed RNA polymerase subunit beta’	4200	4287	4236	4263	3636	3549	4254	NA
rpsB	J	COG0052	TIGR01011	30S ribosomal protein S2	996	849	864	918	780	714	882	NA
rpsC	J	COG0092	TIGR01009	30S ribosomal protein S3	699	756	678	705	660	666	741	NA
rpsD	J	COG0522	TIGR01017	30S ribosomal protein S4	618	609	642	636	603	624	618	NA
rpsE	J	COG0098	TIGR01021	30S ribosomal protein S5	576	519	531	495	510	510	519	NA
rpsF	J	COG0360	TIGR00166/PF01250	30S ribosomal protein S6	474	357	285	282	291	288	282	NA
rpsG	J	COG0049	TIGR01029	30S ribosomal protein S7	471	477	468	471	471	471	471	NA
rpsH	J	COG0096	PF00410	30S ribosomal protein S8	399	396	414	399	399	402	399	393
rpsI	J	COG0103	PF00380	30S ribosomal protein S9	477	387	396	396	393	393	393	405
rpsJ	J	COG0051	TIGR01049	30S ribosomal protein S10	309	306	309	309	309	312	309	NA
rpsK	J	COG0100	TIGR03632	30S ribosomal protein S11	390	390	405	384	396	399	381	381
rpsL	J	COG0048	TIGR00981	30S ribosomal protein S12	372	411	420	375	417	420	375	NA
rpsM	J	COG0099	TIGR03631	30S ribosomal protein S13	369	381	390	366	366	369	366	NA
rpsO	J	COG0184	TIGR00952	30S ribosomal protein S15	270	270	273	270	270	264	270	NA
rpsP	J	COG0228	TIGR00002	30S ribosomal protein S16	330	576	354	258	273	246	246	NA
rpsQ	J	COG0186	TIGR03635	30S ribosomal protein S17	249	258	276	255	264	258	273	NA
rpsR	J	COG0238	TIGR00165	30S ribosomal protein S18	240	267	285	294	234	237	306	NA
rpsS	J	COG0185	TIGR01050	30S ribosomal protein S19	279	270	279	282	279	285	279	NA
rpsT	J	COG0268	TIGR00029	30S ribosomal protein S20	267	255	267	267	267	264	276	NA
secA	U	COG0653	TIGR00963	Protein translocase subunit SecA	2841	3318	4086	2751	2454	2574	2772	NA
secG	U	COG1314	TIGR00810	Protein-export membrane protein SecG	396	369	222	348	231	231	360	NA
secY	U	COG0201	TIGR00967	Protein translocase subunit SecY	1332	1323	1344	1323	1305	1272	1326	1476
serS	J	COG0172	TIGR00414	Serine-tRNA ligase	1344	1272	1275	1287	1272	1287	1281	1269
smpB	O	COG0691	TIGR00086	SsrA-binding protein	474	456	456	468	465	465	465	NA
tig	O	COG0544	TIGR00115	Trigger factor	1359	1374	1440	1362	1290	1287	1362	NA
tilS	J	COG0037	TIGR02432	tRNA(Ile)-lysidine synthase	1041	1317	1443	1452	1383	1389	1359	NA
truB	J	COG0130	TIGR00431	tRNA pseudouridine synthase B	1113	705	912	897	885	906	972	NA
tsaD	J	COG0533	TIGR03723	tRNA N6-adenosine threonylcarbamoyltransferase	1092	1017	1041	1014	1011	1023	1014	NA
tsf	J	COG0264	TIGR00116/PF00889	Elongation factor Ts	927	825	612	843	879	921	837	NA
uvrB	L	COG0556	TIGR00631	UvrABC system protein B	3027	2019	2046	1998	1983	1980	1992	2013
ybeY	J	COG0319	TIGR00043	Endoribonuclease YbeY	513	429	459	477	471	510	465	NA
ychF	J	COG0012	TIGR00092	Ribosome-binding ATPase YchF	1098	1104	1071	1110	1101	1095	1110	NA
				TOTAL LENGTH	92661	90801	90567	85578	85809	86592	85926	26811
Figure S1: set of universal and single copy gene sequences concatenated used to infer the maximum likelihood trees for each MAGs
